# Metabolic Architecture of the Deep Ocean Microbiome

**DOI:** 10.1101/635680

**Authors:** Silvia G. Acinas, Pablo Sánchez, Guillem Salazar, Francisco M. Cornejo-Castillo, Marta Sebastián, Ramiro Logares, Shinichi Sunagawa, Pascal Hingamp, Hiroyuki Ogata, Gipsi Lima-Mendez, Simon Roux, José M. González, Jesús M. Arrieta, Intikhab S. Alam, Allan Kamau, Chris Bowler, Jeroen Raes, Stéphane Pesant, Peer Bork, Susana Agustí, Takashi Gojobori, Vladimir Bajic, Dolors Vaqué, Matthew B. Sullivan, Carlos Pedrós-Alió, Ramon Massana, Carlos M. Duarte, Josep M. Gasol

## Abstract

The deep sea, the largest compartment of the ocean, is an essential component of the Earth system, but the functional exploration of its microbial communities lags far behind that of other marine realms. Here we analyze 58 bathypelagic microbial metagenomes from the Atlantic, Indian, and Pacific Oceans in an unprecedented sampling effort from the Malaspina Global Expedition, to resolve the metabolic architecture of the deep ocean microbiome. The Malaspina Deep-Sea Gene Collection, 71% of which consists of novel genes, reveals a strong dichotomy between the functional traits of free-living and particle-attached microorganisms, and shows relatively patchy composition challenging the paradigm of a uniform dark ocean ecosystem. Metagenome Assembled Genomes uncovered 11 potential new phyla, establishing references for deep ocean microbial taxa, and revealed mixotrophy to be a widespread trophic strategy in the deep ocean. These results expand our understanding of the functional diversity, metabolic versatility, and carbon cycling in the largest ecosystem on Earth.

**One Sentence Summary:** A whole community genomic survey of the deep microbiome sheds light on the microbial and functional diversity of the dark ocean.
