## Supplementary Table 1 for "Metabolic Architecture of the Deep Ocean Microbiome"

### Sheet: Table1SM
sample_code	JGI_project_ID	JGI_taxon_oid	Bioproject_ID	Biosample_ID	NCBI_SRA_Project_Accession_ID	NCBI_SRA_Run_Accession_ID	station	filtersize	Date	Ocean	Depth	Longitude	Latitude	Salinity	T.pot	O2	WATERMASS	Basin	Sequencing_depth(Gbp)	Metagenomic Size (Assembly; bp)	num of predicted genes (protein coding)	num of predicted genes larger than 100bp (protein coding)	num of clusters per sample (Integrated catalog)	num of MALASPINA only clusters (integrated catalog)	num of mixed clusters (integrated catalog)	fraction MALASPINA only clusters (integrated catalog)	Sample-specific clusters (within Deep Malaspina catalog)	Sample-specific clusters of Malaspina-only clusters (integrated catalog)	Fraction of sample-specific clusters (Deep Malaspina catalog)	Fraction of sample-specific Malaspina-only clusters (Integrated catalog)	Fraction of mixed clusters
MP0103	1004675	3300001060	PRJNA330076	SAMN05422183	SRP080087	SRR3968777	7	0.2	2010-12-23	Atlantic	-4005	-23.45	21.51	34.8951	2.0182	228.614	NADW	Canary basin	3.54	44742882	103788	99630	72385	40592	31793	0.5608	14519	7689	0.2	0.11	0.44
MP0104	1004672	3300001054	PRJNA330127	SAMN05422130	SRP080083	SRR3968770	7	0.8	2010-12-23	Atlantic	-4005	-23.45	21.51	34.8951	2.0182	228.614	NADW	Canary basin	3.46	22937310	57252	54636	36588	13393	23195	0.366	15506	4951	0.42	0.14	0.63
MP0144	1004669	3300000967	PRJNA330135	SAMN05422114	SRP080077	SRR3967905	10	0.8	2010-12-26	Atlantic	-4002	-26	14.52	34.8948	2.0429	216.94	NADW	Canary basin	2.03	10970046	22306	21472	14942	8928	6014	0.5975	955	756	0.06	0.05	0.4
MP0145	1004666	3300000966	PRJNA330017	SAMN05422128	SRP080080	SRR3968061	10	0.2	2010-12-26	Atlantic	-4002	-26	14.52	34.8948	2.0429	216.94	NADW	Canary basin	1.52	15807645	36666	35227	23702	13627	10075	0.5749	847	655	0.04	0.03	0.43
MP0203	1004663	3300001091	PRJNA329987	SAMN05421660	SRP080082	SRR3968063	13	0.8	2010-12-29	Atlantic	-4003	-26	7.33	34.8901	2.0165	231.254	NADW	Canary basin	3.4	42896525	95673	91495	62346	28358	33988	0.4548	12157	5841	0.2	0.09	0.55
MP0204	1004660	3300001125	PRJNA330139	SAMN05422107	SRP080081	SRR3968062	13	0.2	2010-12-29	Atlantic	-4003	-26	7.33	34.8901	2.0165	231.254	NADW	Canary basin	3.5	43567243	106354	101738	70567	35159	35408	0.4982	14322	7089	0.2	0.1	0.5
MP0261	1004657	3300001122	PRJNA330153	SAMN05422191	SRP080079	SRR3968060	17	0.8	2011-02-01	Atlantic	-4002	-27.33	-3.03	34.8676	1.7369	236.013	NADW	Brazil basin	3.17	22278361	47009	44985	33965	18798	15167	0.5535	9243	6194	0.27	0.18	0.45
MP0262	1004654	3300001574	PRJNA330005	SAMN05422143	SRP080076	SRR3967700	17	0.2	2011-02-01	Atlantic	-4002	-27.33	-3.03	34.8676	1.7369	236.013	NADW	Brazil basin	3.92	19054207	48130	46106	31184	17549	13635	0.5628	2552	1520	0.08	0.05	0.44
MP0326	1004651	3300001013	PRJNA330089	SAMN05422123	SRP080075	SRR3967699	20	0.8	2011-05-01	Atlantic	-4001	-30.19	-9.12	34.8447	1.5802	227.614	NADW	Brazil basin	2.58	15390833	39022	37209	26729	13079	13650	0.4893	12372	6284	0.46	0.24	0.51
MP0327	1004648	3300001106	PRJNA330161	SAMN05422226	SRP080073	SRR3967690	20	0.2	2011-05-01	Atlantic	-4001	-30.19	-9.12	34.8447	1.5802	227.614	NADW	Brazil basin	3.64	31899950	77701	74269	52722	29021	23701	0.5505	13631	5233	0.26	0.1	0.45
MP0371	1004645	3300000984	PRJNA330083	SAMN05422164	SRP080072	SRR3967558	23	0.8	2011-08-01	Atlantic	-4003	-33.41	-15.83	34.8269	1.4542	223.018	NADW	Brazil basin	4.24	16939769	41085	39368	28538	11685	16853	0.4095	5842	3055	0.2	0.11	0.59
MP0372	1004642	3300001068	PRJNA330007	SAMN05422138	SRP080071	SRR3967319	23	0.2	2011-08-01	Atlantic	-4003	-33.41	-15.83	34.8269	1.4542	223.018	NADW	Brazil basin	5.08	51148844	121715	116803	89942	50752	39190	0.5643	26064	13176	0.29	0.15	0.44
MP0440	1004639	3300001126	PRJNA330154	SAMN05422188	SRP080069	SRR3967025	26	0.8	2011-11-01	Atlantic	-3907	-36.95	-22.97	34.7347	0.5836	208.882	WSDW	Brazil basin	3.39	22609154	53080	50663	38644	19471	19173	0.5039	14195	7622	0.37	0.2	0.5
MP0441	1004636	3300000950	PRJNA330097	SAMN05421901	SRP080068	SRR3966130	26	0.2	2011-11-01	Atlantic	-3907	-36.95	-22.97	34.7347	0.5836	208.882	WSDW	Brazil basin	3.2	39450633	97744	93702	66260	34118	32142	0.5149	16501	6472	0.25	0.1	0.49
MP0555	1004633	3300000946	PRJNA330095	SAMN05422110	SRP080061	SRR3965676	32	0.8	2011-01-24	Atlantic	-3199	-21.43	-26.91	34.9003	2.2513	230.776	NADW	Brazil basin	3.15	22429581	49471	47428	39915	29950	9965	0.7503	17958	15838	0.45	0.4	0.25
MP0556	1004630	3300001063	PRJNA330027	SAMN05422117	SRP080059	SRR3965592	32	0.2	2011-01-24	Atlantic	-3199	-21.43	-26.91	34.9003	2.2513	230.776	NADW	Brazil basin	3.1	31900329	79277	75838	56227	30440	25787	0.5414	13054	5847	0.23	0.1	0.46
MP0626	1004627	3300001578	PRJNA329990	SAMN05422169	SRP080067	SRR3965875	35	0.8	2011-01-27	Atlantic	-3662	-11.8	-28.62	34.8613	2.0761	220.655	NADW	Out of basins	3.14	12496182	29583	28273	21705	15826	5879	0.7291	2138	1736	0.1	0.08	0.27
MP0627	1004624	3300000995	PRJNA330150	SAMN05422194	SRP080066	SRR3965874	35	0.2	2011-01-27	Atlantic	-3662	-11.8	-28.62	34.8613	2.0761	220.655	NADW	Out of basins	2.48	17157742	39650	37959	28018	18203	9815	0.6497	1735	1048	0.06	0.04	0.35
MP0739	1004621	3300000994	PRJNA330002	SAMN05422147	SRP080060	SRR3965647	41	0.8	2011-02-02	Atlantic	-4001	6.84	-31.81	34.8047	1.4922	205.798	NADW	Agulhas-Cape basin	1.34	4457938	13316	12720	8547	7118	1429	0.8328	343	308	0.04	0.04	0.17
MP0740	1004618	3300001579	PRJNA330094	SAMN05422111	SRP080064	SRR3965758	41	0.2	2011-02-02	Atlantic	-4001	6.84	-31.81	34.8047	1.4922	205.798	NADW	Agulhas-Cape basin	3.22	36663823	91397	87400	62718	36825	25893	0.5872	8880	4678	0.14	0.07	0.41
MP0758	1004615	3300001006	PRJNA330019	SAMN05422127	SRP080063	SRR3965809	43	0.8	2011-04-02	Atlantic	-3900	12.7692	-32.8128	34.7503	0.9196	199.296	WSDW	Agulhas-Cape basin	2.46	9110632	16542	15995	13197	9618	3579	0.7288	997	509	0.08	0.04	0.27
MP0759	1004612	3300001581	PRJNA330079	SAMN05422166	SRP080065	SRR3965873	43	0.2	2011-04-02	Atlantic	-3900	12.7692	-32.8128	34.7503	0.9196	199.296	WSDW	Agulhas-Cape basin	3.39	45491639	103131	99081	78504	50597	27907	0.6445	30438	21760	0.39	0.28	0.36
MP0900	1004609	3300001572	PRJNA330081	SAMN05422165	SRP080056	SRR3965585	50	0.8	2011-02-18	Indian	-4002	39.89	-33.55	34.7402	0.851	199.192	WSDW	Agulhas-Cape basin	2.96	36031019	67494	65064	48234	24482	23752	0.5076	10941	4672	0.23	0.1	0.49
MP0901	1004606	3300001058	PRJNA330006	SAMN05421563	SRP080057	SRR3965586	50	0.2	2011-02-18	Indian	-4002	39.89	-33.55	34.7402	0.851	199.192	WSDW	Agulhas-Cape basin	3.11	41948386	100482	96321	70588	34394	36194	0.4872	26518	14596	0.38	0.21	0.51
MP0959	1004603	3300000975	PRJNA330093	SAMN05421913	SRP080055	SRR3964650	53	0.8	2011-02-25	Indian	-3500	63.2478	-27.9783	34.7241	1.3208	164.931	CDW	Madagascar basin	3.6	23559049	53040	50663	38416	27273	11143	0.7099	8563	7980	0.22	0.21	0.29
MP0960	1004600	3300001569	PRJNA330128	SAMN05422122	SRP080053	SRR3963982	53	0.2	2011-02-25	Indian	-3500	63.2478	-27.9783	34.7241	1.3208	164.931	CDW	Madagascar basin	3.43	80805655	162428	156334	83407	51083	32324	0.6125	19376	16092	0.23	0.19	0.39
MP1091	1004597	3300001118	PRJNA330091	SAMN05422115	SRP080050	SRR3963658	59	0.8	2011-03-03	Indian	-4000	82.62	-29.81	34.7244	1.0745	176.069	CDW	Mid Indian basin	3.23	11421185	32769	31214	22260	17059	5201	0.7664	2201	1444	0.1	0.06	0.23
MP1092	1004594	3300000974	PRJNA330020	SAMN05421707	SRP080049	SRR3963622	59	0.2	2011-03-03	Indian	-4000	82.62	-29.81	34.7244	1.0745	176.069	CDW	Mid Indian basin	2.76	25480041	69352	66185	49405	33810	15595	0.6843	15191	9938	0.31	0.2	0.32
MP1140	1004591	3300000978	PRJNA329993	SAMN05422158	SRP080052	SRR3963805	62	0.8	2011-06-03	Indian	-2400	92.9852	-29.6525	34.7266	1.8199	158.945	CDW	Out of basins	3.11	1166769	3478	3274	2694	2178	516	0.8085	1480	1168	0.55	0.43	0.19
MP1141	1004588	3300001129	PRJNA329989	SAMN05421561	SRP080051	SRR3963804	62	0.2	2011-06-03	Indian	-2400	92.9852	-29.6525	34.7266	1.8199	158.945	CDW	Out of basins	4	16308748	48806	46639	34722	10949	23773	0.3153	32767	5442	0.94	0.16	0.68
MP1201	1004585	3300000981	PRJNA330138	SAMN05422108	SRP080047	SRR3963571	65	0.8	2011-09-03	Indian	-4001	103.308	-30.3327	34.7178	0.8069	186.08	WSDW	South Australian basin	2.94	10584864	31698	30083	22436	15926	6510	0.7098	3888	2970	0.17	0.13	0.29
MP1202	1004582	3300001046	PRJNA330001	SAMN05422148	SRP080043	SRR3963457	65	0.2	2011-09-03	Indian	-4001	103.308	-30.3327	34.7178	0.8069	186.08	WSDW	South Australian basin	3.67	38186339	91291	87471	65959	44778	21181	0.6789	17163	14324	0.26	0.22	0.32
MP1241	1004579	3300000965	PRJNA330140	SAMN05422106	SRP080045	SRR3963498	67	0.8	2011-11-03	Indian	-4004	110.18	-31.16	34.7202	0.9869	174.317	CDW	South Australian basin	2.83	10845980	28515	27317	19561	10510	9051	0.5373	4828	2976	0.25	0.15	0.46
MP1374	1004570	3300001568	PRJNA330113	SAMN05422152	SRP080044	SRR3963458	74	0.2	2011-03-23	Indian	-3996	135.19	-39.23	34.722	0.9479	180.681	CDW	South Australian basin	2.83	27294377	67961	65121	46132	27738	18394	0.6013	7919	4489	0.17	0.1	0.4
MP1434	1004567	3300001010	PRJNA329988	SAMN05422170	SRP080048	SRR3963599	77	0.8	2011-03-27	Indian	-4001	150.41	-38.64	34.716	0.8366	179.317	WSDW	South Australian basin	3.13	6742179	20385	19309	15707	11822	3885	0.7527	3233	2495	0.21	0.16	0.25
MP1482	1004561	3300001016	PRJNA330008	SAMN05422137	SRP080042	SRR3963456	81	0.8	2011-04-18	Pacific	-3501	179.141	-28.4063	34.6818	1.5728	140.366	CDW	Fiji basin	3.2	19691981	40444	39130	30707	26899	3808	0.876	2044	1537	0.07	0.05	0.12
MP1483	1004558	3300001573	PRJNA329986	SAMN05422171	SRP080040	SRR3963449	81	0.2	2011-04-18	Pacific	-3501	179.141	-28.4063	34.6818	1.5728	140.366	CDW	Fiji basin	3.36	26213344	65652	63056	47795	29854	17941	0.6246	7957	5116	0.17	0.11	0.38
MP1493	1004555	3300001571	PRJNA330073	SAMN05422189	SRP080039	SRR3962777	82	0.8	2011-04-19	Pacific	-2150	-179.52	-25.49	34.6456	2.0126	139.112	CDW	Out of basins	3.36	17352071	40089	38276	30578	25873	4705	0.8461	3872	3590	0.13	0.12	0.15
MP1494	1004552	3300000999	PRJNA330145	SAMN05421703	SRP080034	SRR3962680	82	0.2	2011-04-19	Pacific	-2150	-179.52	-25.49	34.6456	2.0126	139.112	CDW	Out of basins	2.01	10213671	27165	25909	19706	11857	7849	0.6017	4295	2389	0.22	0.12	0.4
MP1648	1004543	3300001114	PRJNA330080	SAMN05421555	SRP080036	SRR3962772	91	0.8	2011-04-28	Pacific	-4018	-170.741	-5.75	34.6955	1.1026	153.194	CDW	Pacific basin	2.57	26512352	63556	60958	46208	41080	5128	0.889	3299	2986	0.07	0.06	0.11
MP1649	1004540	3300001586	PRJNA330018	SAMN05421706	SRP080037	SRR3962773	91	0.2	2011-04-28	Pacific	-4018	-170.741	-5.75	34.6955	1.1026	153.194	CDW	Pacific basin	3.92	53520525	136619	130930	90922	55529	35393	0.6107	16278	8640	0.18	0.1	0.39
MP1787	1004537	3300001115	PRJNA330136	SAMN05422113	SRP080029	SRR3961936	97	0.8	2011-04-05	Pacific	-3818	-163.53	9.22	34.692	1.1537	142.409	CDW	Pacific basin	3	34401031	80852	77546	59290	49956	9334	0.8426	5673	4966	0.1	0.08	0.16
MP1788	1004534	3300001582	PRJNA330126	SAMN05421699	SRP080030	SRR3962293	97	0.2	2011-04-05	Pacific	-3818	-163.53	9.22	34.692	1.1537	142.409	CDW	Pacific basin	3.95	50860644	126012	120638	89803	61146	28657	0.6809	22046	16137	0.25	0.18	0.32
MP1896	1004531	3300001105	PRJNA330119	SAMN05422140	SRP080035	SRR3962771	103	0.8	2011-05-16	Pacific	-4013	-150.319	21.0638	34.6888	1.162	134.343	CDW	Pacific basin	4.01	48466561	107853	103735	85019	72443	12576	0.8521	20679	18131	0.24	0.21	0.15
MP2016	1004522	3300001570	PRJNA330009	SAMN05422136	SRP080028	SRR3961935	109	0.2	2011-05-22	Pacific	-4004	-133.26	18.04	34.6897	1.1582	135.057	CDW	Pacific basin	3.38	28067177	73663	70537	49211	34496	14715	0.701	5365	3637	0.11	0.07	0.3
MP2052	1004519	3300000971	PRJNA330106	SAMN05421697	SRP080033	SRR3962508	112	0.8	2011-05-25	Pacific	-4002	-124.474	15.9087	34.6897	1.1733	133.925	CDW	Pacific basin	2.69	22232639	52962	50723	38682	32164	6518	0.8315	6025	5004	0.16	0.13	0.17
MP2053	1004516	3300001576	PRJNA330152	SAMN05422192	SRP080027	SRR3961906	112	0.2	2011-05-25	Pacific	-4002	-124.474	15.9087	34.6897	1.1733	133.925	CDW	Pacific basin	2.3	20711755	57674	55244	37623	25348	12275	0.6737	3110	2151	0.08	0.06	0.33
MP2158	1004507	3300001051	PRJNA330112	SAMN05422153	SRP080023	SRR3961604	118	0.8	2011-05-31	Pacific	-3103	-108.06	12	34.6805	1.4552	113.029	CDW	Pacific basin	3.14	16312242	36463	35019	25168	19266	5902	0.7655	3544	1972	0.14	0.08	0.23
MP2159	1004504	3300001049	PRJNA330085	SAMN05422163	SRP080022	SRR3961047	118	0.2	2011-05-31	Pacific	-3103	-108.06	12	34.6805	1.4552	113.029	CDW	Pacific basin	3.29	25131037	64468	61797	44383	24543	19840	0.553	7684	3366	0.17	0.08	0.45
MP2252	1004501	3300001113	PRJNA330131	SAMN05422120	SRP080021	SRR3960684	121	0.8	2011-03-06	Pacific	-3008	-99.2462	10.0927	34.6755	1.6156	103.806	CDW	Guatemala basin	3.79	34500678	72350	69436	56129	38489	17640	0.6857	23788	16867	0.42	0.3	0.31
MP2253	1004498	3300001121	PRJNA329991	SAMN05422160	SRP080015	SRR3960579	121	0.2	2011-03-06	Pacific	-3008	-99.2462	10.0927	34.6755	1.6156	103.806	CDW	Guatemala basin	3.59	28979385	72695	69828	51942	26553	25389	0.5112	13235	4634	0.25	0.09	0.49
MP2497	1004495	3300001577	PRJNA330160	SAMN05422175	SRP080017	SRR3960581	131	0.8	2011-06-25	Atlantic	-4003	-59.83	17.43	34.9004	1.9688	242.893	NADW	North American basin	2.95	39980741	84954	81865	69255	58266	10989	0.8413	29067	22484	0.42	0.32	0.16
MP2633	1004489	3300001127	PRJNA330088	SAMN05422133	SRP080016	SRR3960580	134	0.8	2011-06-28	Atlantic	-4003	-52.6367	19.9897	34.8889	1.9211	230.889	NADW	North American basin	5.68	53880225	124245	119331	89533	61526	28007	0.6872	36551	24507	0.41	0.27	0.31
MP2634	1004486	3300001587	PRJNA329999	SAMN05422149	SRP080011	SRR3960575	134	0.2	2011-06-28	Atlantic	-4003	-52.6367	19.9897	34.8889	1.9211	230.889	NADW	North American basin	5.9	70795660	166470	159903	121309	72963	48346	0.6015	43215	27309	0.36	0.23	0.4
MP2913	1004483	3300001585	PRJNA330096	SAMN05422104	SRP080012	SRR3960576	144	0.8	2011-08-07	Atlantic	-4003	-23.69	29.97	34.9071	2.1123	223.527	NADW	Canary basin	4.64	43403400	107933	103285	75704	44278	31426	0.5849	22880	18172	0.3	0.24	0.42
MP2914	1004480	3300001575	PRJNA330129	SAMN05422121	SRP080014	SRR3960578	144	0.2	2011-08-07	Atlantic	-4003	-23.69	29.97	34.9071	2.1123	223.527	NADW	Canary basin	4.6	60091275	135965	130847	91456	45605	45851	0.4987	28941	15678	0.32	0.17	0.5
MP2968	1004477	3300000982	PRJNA330077	SAMN05422168	SRP080008	SRR3960572	146	0.8	2011-10-07	Atlantic	-4002	-17.2662	32.0788	34.9058	2.0997	221.57	NADW	Canary basin	4.11	13515488	28960	27772	19917	7459	12458	0.3745	1645	1023	0.08	0.05	0.63
MP2969	1004474	3300001123	PRJNA330149	SAMN05422195	SRP080013	SRR3960577	146	0.2	2011-10-07	Atlantic	-4002	-17.2662	32.0788	34.9058	2.0997	221.57	NADW	Canary basin	4.79	51412913	124644	119653	86174	45960	40214	0.5333	14801	7425	0.17	0.09	0.47
