## Supplementary Table 2 for "Metabolic Architecture of the Deep Ocean Microbiome"

### Sheet: Sheet1
KO list	Name	Pathway	Annotation for FIGURE 3 PAPER	Malaspina Gene Collection presence	Malaspina MAGs presence	KEGG Module	Metabolism
K00855	PRK, prkB; phosphoribulokinase [EC:2.7.1.19]	Calvin Cycle	Calvin Cycle	Yes	yes	M00165	Carbon metabolism/autotrophic pathways
K01601	rbcL; ribulose-bisphosphate carboxylase large chain [EC:4.1.1.39]	Calvin Cycle	Calvin Cycle	yes	yes	M00165	Carbon metabolism/autotrophic pathways
K01602	rbcS; ribulose-bisphosphate carboxylase small chain [EC:4.1.1.39]	Calvin Cycle	Calvin Cycle	yes	no	M00165	Carbon metabolism/autotrophic pathways
K00198	cooS, acsA; anaerobic carbon-monoxide dehydrogenase catalytic subunit [EC:1.2.7.4]	Reductive acetyl-CoA pathway (Wood-Ljungdahl pathway)	Reductive acetyl-CoA pathway (Wood-Ljungdahl pathway)	No	No	M00377	Carbon metabolism/autotrophic pathways
K14138	acsB; acetyl-CoA synthase [EC:2.3.1.169]	Reductive acetyl-CoA pathway (Wood-Ljungdahl pathway)	Reductive acetyl-CoA pathway (Wood-Ljungdahl pathway)	No	No	M00377	Carbon metabolism/autotrophic pathways
K15023	acsE; 5-methyltetrahydrofolate corrinoid/iron sulfur protein methyltransferase [EC:2.1.1.258]	Reductive acetyl-CoA pathway (Wood-Ljungdahl pathway)	Reductive acetyl-CoA pathway (Wood-Ljungdahl pathway)	No	No	M00377	Carbon metabolism/autotrophic pathways
K14468	mcr; malonyl-CoA reductase / 3-hydroxypropionate dehydrogenase (NADP+) [EC:1.2.1.75 1.1.1.298]	3-Hydroxypropionate bi-cycle	3-Hydroxypropionate bi-cycle	Yes	No	M00376	Carbon metabolism/autotrophic pathways
K15052	prpE; propionyl-CoA carboxylase [EC:6.4.1.3 2.1.3.15]	3-Hydroxypropionate bi-cycle	3-Hydroxypropionate bi-cycle	No	no	M00376	Carbon metabolism/autotrophic pathways
K08691	mcl; malyl-CoA/(S)-citramalyl-CoA lyase [EC:4.1.3.24 4.1.3.25]	3-Hydroxypropionate bi-cycle	3-Hydroxypropionate bi-cycle|Ethylmalonyl pathway | Formaldehyde assimilation	Yes	no	M00376/M0073/M00346	Carbon metabolism/autotrophic pathways
K14469	acrylyl-CoA reductase (NADPH) / 3-hydroxypropionyl-CoA dehydratase / 3-hydroxypropionyl-CoA synthetase [EC:1.3.1.84 4.2.1.116 6.2.1.36]	3-Hydroxypropionate bi-cycle	3-Hydroxypropionate bi-cycle	No	No	M00376	Carbon metabolism/autotrophic pathways
K14470	mct; 2-methylfumaryl-CoA isomerase [EC:5.4.1.3]	3-Hydroxypropionate bi-cycle	3-Hydroxypropionate bi-cycle	Yes	Yes	M00376	Carbon metabolism/autotrophic pathways
K09709	meh; 3-methylfumaryl-CoA hydratase [EC:4.2.1.153]	3-Hydroxypropionate bi-cycle	3-Hydroxypropionate bi-cycle	Yes	Yes	M00376	Carbon metabolism/autotrophic pathways
K15039	K15039; 3-hydroxypropionate dehydrogenase (NADP+) [EC:1.1.1.298]	Hydroxypropionate-hydroxybutylate cycle	Hydroxypropionate-hydroxybutylate cycle	Yes	No	M00375	Carbon metabolism/autotrophic pathways
K15017	malonyl-CoA/succinyl-CoA reductase (NADPH) [EC:1.2.1.75 1.2.1.76]	Dicarboxylate-hydroxybutyrate cycle | Hydroxypropionate-hydroxybutylate cycle	Dicarboxylate-hydroxybutyrate cycle | Hydroxypropionate-hydroxybutylate cycle	No	no	M00374 | M00375	Carbon metabolism/autotrophic pathways
K15016	enoyl-CoA hydratase / 3-hydroxyacyl-CoA dehydrogenase [EC:4.2.1.17 1.1.1.35]	Dicarboxylate-hydroxybutyrate cycle | Hydroxypropionate-hydroxybutylate cycle	Dicarboxylate-hydroxybutyrate cycle | Hydroxypropionate-hydroxybutylate cycle	Yes	No	M00374 | M00375	Carbon metabolism/autotrophic pathways
K15230	aclA; ATP-citrate lyase alpha-subunit [EC:2.3.3.8]	Reductive citrate cycle (rTCA cycle)	Reductive citrate cycle (rTCA cycle)	Yes	No	M00173	Carbon metabolism/autotrophic pathways
K15231	aclB; ATP-citrate lyase beta-subunit [EC:2.3.3.8]	Reductive citrate cycle (rTCA cycle)	Reductive citrate cycle (rTCA cycle)	yes	No	M00173	Carbon metabolism/autotrophic pathways
K15232	ccsA; citryl-CoA synthetase large subunit [EC:6.2.1.18]	Reductive citrate cycle (rTCA cycle)	Reductive citrate cycle (rTCA cycle)	No	No	M00173	Carbon metabolism/autotrophic pathways
K15233	ccsB; citryl-CoA synthetase small subunit	Reductive citrate cycle (rTCA cycle)	Reductive citrate cycle (rTCA cycle)	No	No	M00173	Carbon metabolism/autotrophic pathways
K03520	coxL, cutL; aerobic carbon-monoxide dehydrogenase large subunit [EC:1.2.5.3]	CO-Oxidation	CO-Oxidation	No	No	Not determined	CO-Oxidation
K03519	coxM, cutM; aerobic carbon-monoxide dehydrogenase medium subunit [EC:1.2.5.3]	CO-Oxidation	CO-Oxidation	Yes	No	Not determined	CO-Oxidation
K03518	coxS; aerobic carbon-monoxide dehydrogenase large subunit [EC:1.2.5.3]	CO-Oxidation	CO-Oxidation	Yes	No	Not determined	CO-Oxidation
K00320	mer; 5,10-methylenetetrahydromethanopterin reductase [EC:1.5.98.2]	Methanogenesis, CO2 => methane	Methanogenesis, CO2 => methane	Yes	yes	M00567	Methane metabolism
K00399	mcrA; methyl-coenzyme M reductase alpha subunit [EC:2.8.4.1]	Methanogenesis, methanol => methane | Methanogenesis, acetate => methane | Methanogenesis, methylamine/dimethylamine/trimethylamine => methane | Methanogenesis, CO2 => methane	Methanogenesis	No	No	M00356 | M00357 | M00563 | M00567	Methane metabolism
K14083	mttB; trimethylamine---corrinoid protein Co-methyltransferase [EC:2.1.1.250]	Methanogenesis, methylamine/dimethylamine/trimethylamine => methane	Methanogenesis	Yes	Yes	M00563	Methane metabolism
K00577	mtrA; tetrahydromethanopterin S-methyltransferase subunit A [EC:2.1.1.86]	Methanogenesis, acetate => methane | Methanogenesis, CO2 => methane	Methanogenesis	Yes	No	M00357 | M00567	Methane metabolism
K00584	mtrH; tetrahydromethanopterin S-methyltransferase subunit H [EC:2.1.1.86]	Methanogenesis, acetate => methane | Methanogenesis, CO2 => methane	Methanogenesis	No	No	M00357 | M00567	Methane metabolism
K03390	hdrC; heterodisulfide reductase subunit C [EC:1.8.98.1]	Methanogenesis, methanol => methane | Methanogenesis, acetate => methane | Methanogenesis, methylamine/dimethylamine/trimethylamine => methane | Methanogenesis, CO2 => methane	Methanogenesis	Yes	No	M00356 | M00357 | M00563 | M00567	Methane metabolism
K04480	mtaB; methanol---5-hydroxybenzimidazolylcobamide Co-methyltransferase [EC:2.1.1.90]	Methanogenesis, methanol => methane	Methanogenesis, methanol => methane	No	No	M00356	Methane metabolism
K05979	comB; 2-phosphosulfolactate phosphatase [EC:3.1.3.71]	Coenzyme M biosynthesis	Coenzyme M biosynthesis	Yes	Yes	M00358	Methane metabolism
K06034	comD; sulfopyruvate decarboxylase subunit alpha [EC:4.1.1.79]	Coenzyme M biosynthesis	Coenzyme M biosynthesis	Yes	Yes	M00358	Methane metabolism
K08097	comA; phosphosulfolactate synthase [EC:4.4.1.19]	Coenzyme M biosynthesis	Coenzyme M biosynthesis	Yes	Yes	M00358	Methane metabolism
K13039	comE; sulfopyruvate decarboxylase subunit beta [EC:4.1.1.79]	Coenzyme M biosynthesis	Coenzyme M biosynthesis	Yes	Yes	M00358	Methane metabolism
K10944	pmoA-amoA; methane/ammonia monooxygenase subunit A [EC:1.14.18.3 1.14.99.39]	Nitrification|Methane oxidation, methanotroph, methane => formaldehyde	Nitrification|Methane oxidation	Yes	No	M00528 |M00804 |M00174	Nitrogen metabolism
K10535	hao; hydroxylamine dehydrogenase [EC:1.7.2.6]	Nitrification, ammonia => nitrite | Complete nitrification, ammonia => nitrite => nitrate	Nitrification	No	No	M00528 |M00804	Nitrogen metabolism
K20932	hydrazine synthase subunit [EC:1.7.2.7]	anaerobic ammonia oxidizers (anammox bacteria)	anaerobic ammonia oxidizers (anammox bacteria)	No	No	Not determined	Nitrogen metabolism
K20933	hydrazine synthase subunit [EC:1.7.2.7]	anaerobic ammonia oxidizers (anammox bacteria)	anaerobic ammonia oxidizers (anammox bacteria)	No	No	Not determined	Nitrogen metabolism
K20934	hydrazine synthase subunit [EC:1.7.2.7]	anaerobic ammonia oxidizers (anammox bacteria)	anaerobic ammonia oxidizers (anammox bacteria)	No	No	Not determined	Nitrogen metabolism
K20935	hydrazine dehydrogenase [EC:1.7.2.8]	anaerobic ammonia oxidizers (anammox bacteria)	anaerobic ammonia oxidizers (anammox bacteria)	No	No	Not determined	Nitrogen metabolism
K00370	narG, narZ, nxrA; nitrate reductase / nitrite oxidoreductase, alpha subunit [EC:1.7.5.1 1.7.99.-]	Nitrification, ammonia => nitrite => nitrate|Denitrification, nitrate => nitrogen|Dissimilatory nitrate reduction, nitrate => ammonia|	Nitrification|Denitrification|Dissimilatory nitrate reduction	Yes	No	M00529|M00530|M00804	Nitrogen metabolism
K00371	narH, narY, nxrB; nitrate reductase / nitrite oxidoreductase, beta subunit [EC:1.7.5.1 1.7.99.-]	Nitrification, ammonia => nitrite => nitrate|Denitrification, nitrate => nitrogen|Dissimilatory nitrate reduction, nitrate => ammonia|	Nitrification|Denitrification|Dissimilatory nitrate reduction	Yes	No	M00529|M00530|M00804	Nitrogen metabolism
K00367	narB; ferredoxin-nitrate reductase [EC:1.7.7.2]	Assimilatory nitrate reduction, nitrate => ammonia	Assimilatory nitrate reduction	Yes	Yes	M00531	Nitrogen metabolism
K00372	nasA; assimilatory nitrate reductase catalytic subunit [EC:1.7.99.4]	Assimilatory nitrate reduction, nitrate => ammonia	Assimilatory nitrate reduction	Yes	Yes	M00531	Nitrogen metabolism
K00362	nirB; nitrite reductase (NADH) large subunit [EC:1.7.1.15]	Dissimilatory nitrate reduction, nitrate => ammonia	Dissimilatory nitrate reduction	Yes	Yes	M00530	Nitrogen metabolism
K00363	nirD; nitrite reductase (NADH) small subunit [EC:1.7.1.15]	Dissimilatory nitrate reduction, nitrate => ammonia	Dissimilatory nitrate reduction	Yes	Yes	M00530	Nitrogen metabolism
K03385	nrfA; nitrite reductase (cytochrome c-552) [EC:1.7.2.2]	Dissimilatory nitrate reduction, nitrate => ammonia	Dissimilatory nitrate reduction	No	No	M00530	Nitrogen metabolism
K15876	nrfH; cytochrome c nitrite reductase small subunit	Dissimilatory nitrate reduction, nitrate => ammonia	Dissimilatory nitrate reduction	No	No	M00530	Nitrogen metabolism
K00368	nirK; nitrite reductase (NO-forming) [EC:1.7.2.1]	Denitrification, nitrate => nitrogen	Denitrification	Yes	Yes	M00529	Nitrogen metabolism
K15864	nirS; nitrite reductase (NO-forming) / hydroxylamine reductase [EC:1.7.2.1 1.7.99.1]	Denitrification, nitrate => nitrogen	Denitrification	Yes	No	M00529	Nitrogen metabolism
K04561	norB; nitric oxide reductase subunit B [EC:1.7.2.5]	Denitrification, nitrate => nitrogen	Denitrification	Yes	Yes	M00529	Nitrogen metabolism
K02305	norC; nitric oxide reductase subunit C	Denitrification, nitrate => nitrogen	Denitrification	Yes	Yes	M00529	Nitrogen metabolism
K00376	nosZ; nitrous-oxide reductase [EC:1.7.2.4]	Denitrification, nitrate => nitrogen	Denitrification	Yes	Yes	M00529	Nitrogen metabolism
K15877	CYP55; fungal nitric oxide reductase [EC:1.7.1.14]	Denitrification, nitrate => nitrogen	Denitrification	No	No	M00529	Nitrogen metabolism
K00374	narI, narV; nitrate reductase gamma subunit [EC:1.7.5.1 1.7.99.-]	Denitrification, nitrate => nitrogen|Dissimilatory nitrate reduction, nitrate => ammonia	Denitrification|Dissimilatory nitrate reduction	Yes	No	M00529|M00530	Nitrogen metabolism
K02567	napA; periplasmic nitrate reductase NapA [EC:1.7.99.-]	Denitrification, nitrate => nitrogen|Dissimilatory nitrate reduction, nitrate => ammonia	Denitrification|Dissimilatory nitrate reduction	Yes	No	M00529|M00530	Nitrogen metabolism
K02568	napB; cytochrome c-type protein NapB	Denitrification, nitrate => nitrogen|Dissimilatory nitrate reduction, nitrate => ammonia	Denitrification|Dissimilatory nitrate reduction	Yes	No	M00529|M00530	Nitrogen metabolism
K17222	soxA; sulfur-oxidizing protein SoxA	Thiosulfate oxidation by SOX complex, thiosulfate => sulfate	Thiosulfate oxidation by SOX complex	No	Yes	M00595	Sulfur metabolism
K17223	soxX; sulfur-oxidizing protein SoxX	Thiosulfate oxidation by SOX complex, thiosulfate => sulfate	Thiosulfate oxidation by SOX complex	No	Yes	M00595	Sulfur metabolism
K17224	soxB; sulfur-oxidizing protein SoxB	Thiosulfate oxidation by SOX complex, thiosulfate => sulfate	Thiosulfate oxidation by SOX complex	No	Yes	M00595	Sulfur metabolism
K17225	soxC; sulfane dehydrogenase subunit SoxC	Thiosulfate oxidation by SOX complex, thiosulfate => sulfate	Thiosulfate oxidation by SOX complex	No	Yes	M00595	Sulfur metabolism
K17226	soxY; sulfur-oxidizing protein SoxY	Thiosulfate oxidation by SOX complex, thiosulfate => sulfate	Thiosulfate oxidation by SOX complex	No	Yes	M00595	Sulfur metabolism
K17227	soxZ; sulfur-oxidizing protein SoxZ	Thiosulfate oxidation by SOX complex, thiosulfate => sulfate	Thiosulfate oxidation by SOX complex	No	Yes	M00595	Sulfur metabolism
K00394	aprA; adenylylsulfate reductase, subunit A [EC:1.8.99.2]	Dissimilatory sulfate reduction, sulfate => H2S	Dissimilatory sulfate reduction	Yes	No	M00596	Sulfur metabolism
K00395	aprB; adenylylsulfate reductase, subunit B [EC:1.8.99.2]	Dissimilatory sulfate reduction, sulfate => H2S	Dissimilatory sulfate reduction	Yes	No	M00596	Sulfur metabolism
K11180	dsrA; dissimilatory sulfite reductase alpha subunit [EC:1.8.99.5]	Dissimilatory sulfate reduction, sulfate => H2S	Dissimilatory sulfate reduction	No	No	M00596	Sulfur metabolism
K11181	dsrB; dissimilatory sulfite reductase beta subunit [EC:1.8.99.5]	Dissimilatory sulfate reduction, sulfate => H2S	Dissimilatory sulfate reduction	Yes	No	M00596	Sulfur metabolism
K18008	hydA, [NiFe] hydrogenase small subunit [EC:1.12.2.1]	H2 oxidation	H2 oxidation	No	No	Not determined	H2 oxidation
K00436	hoxH, NAD-reducing hydrogenase large subunit [EC:1.12.1.2]	H2 oxidation	H2 oxidation	Yes	No	Not determined	H2 oxidation
K00440	frhA, coenzyme F420 hydrogenase subunit alpha [EC:1.12.98.1]	H2 oxidation/methene metabolism	H2 oxidation/methene metabolism	No	No	Not determined	H2 oxidation
