## Supplementary Table 4 for "Metabolic Architecture of the Deep Ocean Microbiome"

### Sheet: MAG.size.completeness
Table S4. List of Malaspina MAG recontructed from the coassembly of the 58 bathypelagic metagenomes. The MAG size (bp) , the % of genome completeness, estimated MAG size and the finest taxonmy is shown for each MAG.
MAG	MAG.size.bp	completeness%	Contamination	Estimated.MAG.size.bp	Finest taxonomy	MAG Quality*
MAGMP1	6853504	82.87	6.02	8.27019e+06	Bacteria	Medium Quality
MAGMP2	3506733	77.57	0.04	4.52073e+06	Bacteria; Proteobacteria; Gammaproteobacteria; Alteromonadales; Alteromonadaceae	Medium Quality
MAGMP3	3157414	68.98	5.84	4.57729e+06	Bacteria; Proteobacteria; Alphaproteobacteria; Rhodobacterales; Rhodobacteraceae	Medium Quality
MAGMP4	2342703	59.08	0	3.96531e+06	Bacteria; Bacteroidetes; Flavobacteriia; Flavobacteriales; Flavobacteriaceae	Medium Quality
MAGMP5	2481531	56.33	0.56	4.40535e+06	Bacteria; Actinobacteria; Actinobacteria; Actinomycetales; Nocardiaceae; Rhodococcus	Medium Quality
MAGMP6	4654658	77.59	0	5.99904e+06	Bacteria; Proteobacteria; Alphaproteobacteria	Medium Quality
MAGMP7	2405067	21.05	7.02	1.14255e+07	Bacteria	Medium Quality
MAGMP8	3241551	80	0	4.05194e+06	Bacteria; Proteobacteria; Alphaproteobacteria; Rhodobacterales; Rhodobacteraceae; Maritimibacter	Medium Quality
MAGMP9	2303354	43.1	0	5.34421e+06	Bacteria; Proteobacteria; Gammaproteobacteria	Medium Quality
MAGMP10	2349910	54.48	24.14	4.31334e+06	Bacteria; Proteobacteria; Alphaproteobacteria; Sphingomonadales; Sphingomonadaceae	Low Quality
MAGMP11	1585770	32.76	0	4.84057e+06	Bacteria; Proteobacteria; Gammaproteobacteria; Alteromonadales	Medium Quality
MAGMP12	2302084	56.9	1.72	4.04584e+06	Bacteria; Proteobacteria; Gammaproteobacteria; Thiotrichales; Piscirickettsiaceae; Methylophaga	Medium Quality
MAGMP13	3009239	83.51	1.08	3.60345e+06	Bacteria; Proteobacteria; Gammaproteobacteria; Oceanospirillales; Oceanospirillaceae	Medium Quality
MAGMP14	3300112	97.75	0	3.37607e+06	Bacteria	High Quality
MAGMP15	1569784	24.14	0	6.50283e+06	Bacteria; Proteobacteria; Gammaproteobacteria	Low Quality
MAGMP16	2660093	83.43	0.36	3.18841e+06	Bacteria; Proteobacteria; Alphaproteobacteria; Sphingomonadales; Sphingomonadaceae; Citromicrobium	Medium Quality
MAGMP17	1099123	31.19	0	3.52396e+06	Bacteria; Bacteroidetes	Low Quality
MAGMP18	2118503	84.42	10.99	2.50948e+06	Bacteria; Proteobacteria; Alphaproteobacteria	Medium Quality
MAGMP19	1391753	41.38	0	3.36335e+06	Bacteria; Proteobacteria; Alphaproteobacteria	Medium Quality
MAGMP20	2853726	86.21	10.34	3.3102e+06	Bacteria; Bacteroidetes; Flavobacteriia; Flavobacteriales; Flavobacteriaceae	Medium Quality
MAGMP21	1487234	26.32	7.02	5.65059e+06	Bacteria; Proteobacteria; Deltaproteobacteria; Bdellovibrionales	Low Quality
MAGMP22	1258821	29.31	0	4.29485e+06	Bacteria; Proteobacteria; Alphaproteobacteria; Rhodobacterales; Rhodobacteraceae	Low Quality
MAGMP23	1207622	37.32	0	3.23586e+06	Bacteria; Proteobacteria; Gammaproteobacteria	Low Quality
MAGMP24	2556545	91.09	0.32	2.80661e+06	Bacteria; Bacteroidetes; Flavobacteriia; Flavobacteriales; Flavobacteriaceae	High Quality
MAGMP25	892892	12.07	0	7.39761e+06	Bacteria; Proteobacteria; Alphaproteobacteria; Rhodobacterales; Rhodobacteraceae	Low Quality
MAGMP26	883084	27.01	0	3.26947e+06	Bacteria; Proteobacteria; Alphaproteobacteria; Sphingomonadales; Sphingomonadaceae; Citromicrobium	Low Quality
MAGMP27	2509142	75.74	5.46	3.31284e+06	Bacteria; Proteobacteria; Alphaproteobacteria; Sphingomonadales; Sphingomonadaceae; Citromicrobium	Medium Quality
MAGMP28	990583	36.21	0	2.73566e+06	Bacteria; Actinobacteria; Actinobacteria; Actinomycetales; Nocardioidaceae	Low Quality
MAGMP29	677784	20.69	0	3.2759e+06	Bacteria; Proteobacteria; Alphaproteobacteria; Rhodobacterales; Rhodobacteraceae	Low Quality
MAGMP30	1843031	97.8	0	1.88449e+06	Bacteria; Proteobacteria; Alphaproteobacteria	High Quality
MAGMP31	870895	43.1	0	2.02064e+06	Bacteria; Bacteroidetes; Flavobacteriia	Low Quality
MAGMP32	608883	18.97	0	3.20972e+06	Bacteria; Proteobacteria; Gammaproteobacteria	Low Quality
MAGMP33	591075	15.52	0	3.80847e+06	Bacteria; Proteobacteria; Gammaproteobacteria	Low Quality
MAGMP34	715513	38.51	0	1.85799e+06	Bacteria; Chlamydiae; Chlamydiia; Chlamydiales	Low Quality
MAGMP35	467096	19.3	0	2.42019e+06	Bacteria	Low Quality
MAGMP36	757417	2.88	0.47	2.62992e+07	Eukaryota; Basidiomycota; Exobasidiomycetes; Georgefischeriales; Tilletiariaceae; Tilletiaria	Fungal MAG
MAGMP37	379340	0	0	NA	Bacteria	ND
MAGMP38	357328	4.17	0	8.56902e+06	Bacteria; Proteobacteria; Gammaproteobacteria	Low Quality
MAGMP39	374583	17.24	0	2.17276e+06	Bacteria; Proteobacteria; Gammaproteobacteria	Low Quality
MAGMP40	541493	17.24	5.17	3.14091e+06	Bacteria	Low Quality
MAGMP41	351166	12.07	0	2.90941e+06	Bacteria; Bacteroidetes; Flavobacteriia; Flavobacteriales; Flavobacteriaceae	Low Quality
MAGMP42	336722	0	0	NA	Bacteria; Actinobacteria; Actinobacteria; Actinomycetales; Mycobacteriaceae; Mycobacterium	ND
MAGMP43	248504	6.9	0	3.60151e+06	Bacteria; Proteobacteria; Gammaproteobacteria; Pseudomonadales; Moraxellaceae; Psychrobacter	Low Quality
MAGMP44	223528	18.97	1.72	1.17832e+06	Bacteria	Low Quality
MAGMP45	243377	0	0	NA	Bacteria; Proteobacteria; Gammaproteobacteria; Thiotrichales; Piscirickettsiaceae; Methylophaga	ND
MAGMP46	687588	57.19	0.85	1.20229e+06	Bacteria	Medium Quality
MAGMP48	229493	15.79	0	1.45341e+06	Bacteria	Low Quality
MAGMP49	109986	0	0	NA	Bacteria; Actinobacteria; Actinobacteria; Actinomycetales; Nocardioidaceae; Nocardioides	ND
MAGMP50	460281	37.74	0	1.21961e+06	Bacteria; Proteobacteria; Alphaproteobacteria	Low Quality
MAGMP51	105458	0	0	NA	Bacteria; Proteobacteria; Gammaproteobacteria; Oceanospirillales; Alcanivoracaceae; Kangiella	ND
MAGMP54	110869	12.07	0	918550	Bacteria; Bacteroidetes; Flavobacteriia; Flavobacteriales	Low Quality
MAGMP55	116445	0	0	NA	Bacteria; Proteobacteria; Gammaproteobacteria	ND
MAGMP56	206711	4.17	0	4.9571e+06	Bacteria; Proteobacteria; Gammaproteobacteria	Low Quality
MAGMP57	180450	4.17	0	4.32734e+06	Bacteria; Proteobacteria; Alphaproteobacteria; Rhodobacterales; Rhodobacteraceae	Low Quality
MAGMP58	116654	0	0	NA	undef	ND
MAGMP59	125833	0	0	NA	undef	ND
MAGMP60	215355	0.46	0.46	4.68163e+07	Viruses	Viruses
MAGMP62	134662	15.52	0	867668	Bacteria; Proteobacteria	Low Quality
MAGMP63	113370	0	0	NA	Bacteria; Proteobacteria; Gammaproteobacteria; Alteromonadales; Alteromonadaceae; Alteromonas	ND
MAGMP64	109073	0	0	NA	Bacteria; Proteobacteria; Alphaproteobacteria; Sphingomonadales; Sphingomonadaceae	ND
MAGMP65	127532	0	0	NA	Viruses	Viruses
MAGMP66	185274	13.79	0	1.34354e+06	Bacteria; Proteobacteria; Alphaproteobacteria; Sphingomonadales; Sphingomonadaceae; Citromicrobium	Low Quality
MAGMP67	115510	0	0	NA	Bacteria; Actinobacteria; Actinobacteria; Actinomycetales; Mycobacteriaceae; Mycobacterium	ND
MAGMP68	125917	12.07	0	1.04322e+06	Bacteria; Proteobacteria; Alphaproteobacteria; Sphingomonadales; Sphingomonadaceae; Citromicrobium	Low Quality
MAGMP69	100134	0	0	NA	Bacteria; Actinobacteria; Actinobacteria; Actinomycetales; Microbacteriaceae; Microbacterium	ND
MAGMP72	214412	0.16	0	134007500	Viruses	Viruses
MAGMP73	144347	0	0	NA	Bacteria; Proteobacteria; Alphaproteobacteria; Rhodobacterales; Rhodobacteraceae	ND
MAGMP74	111724	0	0	NA	Bacteria; Proteobacteria; Alphaproteobacteria; Rhizobiales	ND
MAGMP77	101238	0	0	NA	Bacteria	ND
MAGMP78	104673	0	0	NA	Bacteria; Proteobacteria	ND
MAGMP80	118310	0	0	NA	Bacteria; Proteobacteria; Gammaproteobacteria; Oceanospirillales; Alcanivoracaceae; Alcanivorax	ND
MAGMP81	106305	0	0	NA	Bacteria	ND
MAGMP84	187275	12.5	0	1498200	Bacteria; Proteobacteria	Low Quality
MAGMP85	121329	0	0	NA	Bacteria; Proteobacteria; Alphaproteobacteria	ND
MAGMP88	121625	0	0	NA	Bacteria; Proteobacteria; Alphaproteobacteria; Rhodobacterales; Rhodobacteraceae	ND
MAGMP89	119948	8.33	0	1.43995e+06	Bacteria; Bacteroidetes; Flavobacteriia	Low Quality
Total MAG Size	81688051
NA: Not assigned
*High Quality MAG: >90 % genome completeness and less than 5% contamination
*Medium Quality MAG: >50% genome completeness and less than 10% contamination
*Low Quality MAG: <50% genome completeness and >10% contamination
*ND: Not determined

### Sheet: Sheet1
MAG	MAG.size.bp	Estimated.MAG.size.bp
MAGMP7	2405067	1.14255e+07
MAGMP38	357328	8.56902e+06
MAGMP1	6853504	8.27019e+06
MAGMP25	892892	7.39761e+06
MAGMP15	1569784	6.50283e+06
MAGMP6	4654658	5.99904e+06
MAGMP21	1487234	5.65059e+06
MAGMP9	2303354	5.34421e+06
MAGMP56	206711	4.9571e+06
MAGMP11	1585770	4.84057e+06
MAGMP3	3157414	4.57729e+06
MAGMP2	3506733	4.52073e+06
MAGMP5	2481531	4.40535e+06
MAGMP57	180450	4.32734e+06
MAGMP10	2349910	4.31334e+06
MAGMP22	1258821	4.29485e+06
MAGMP8	3241551	4.05194e+06
MAGMP12	2302084	4.04584e+06
MAGMP4	2342703	3.96531e+06
MAGMP33	591075	3.80847e+06
MAGMP13	3009239	3.60345e+06
MAGMP43	248504	3.60151e+06
MAGMP17	1099123	3.52396e+06
MAGMP14	3300112	3.37607e+06
MAGMP19	1391753	3.36335e+06
MAGMP27	2509142	3.31284e+06
MAGMP20	2853726	3.3102e+06
MAGMP29	677784	3.2759e+06
MAGMP26	883084	3.26947e+06
MAGMP23	1207622	3.23586e+06
MAGMP32	608883	3.20972e+06
MAGMP16	2660093	3.18841e+06
MAGMP40	541493	3.14091e+06
MAGMP41	351166	2.90941e+06
MAGMP24	2556545	2.80661e+06
MAGMP28	990583	2.73566e+06
MAGMP18	2118503	2.50948e+06
MAGMP35	467096	2.42019e+06
MAGMP39	374583	2.17276e+06
MAGMP31	870895	2.02064e+06
MAGMP30	1843031	1.88449e+06
MAGMP34	715513	1.85799e+06
MAGMP84	187275	1498200
MAGMP48	229493	1.45341e+06
MAGMP89	119948	1.43995e+06
MAGMP66	185274	1.34354e+06
MAGMP50	460281	1.21961e+06
MAGMP46	687588	1.20229e+06
MAGMP44	223528	1.17832e+06
MAGMP68	125917	1.04322e+06
MAGMP54	110869	918550
MAGMP62	134662	867668
Average		3.61848e+06
